# Enhancer-directed gene delivery for digit regeneration based on conserved epidermal factors

**DOI:** 10.64898/2025.12.01.691633

**Authors:** David A. Brown, Katja K. Koll, Erin Brush, Grant Darner, Timothy Curtis, Thomas Dvergsten, Melissa Tran, Colleen Milligan, David Wolfson, Trevor J. Gonzalez, Sydney Jeffs, Alyssa Ehrhardt, Rochelle Bitolas, Madeleine Landau, Kendall Reitz, David S. Salven, Leslie A. Slota-Burtt, Isabel Snee, Elena Singer-Freeman, Sayuri Bhatia, Jianhong Ou, Aravind Asokan, Joshua D. Currie, Kenneth D. Poss

## Abstract

Limb loss remains a significant clinical challenge, but regenerative medicine approaches such as gene therapy offer a promising strategy to trigger endogenous regeneration programs. Optimal vector configurations and molecular targets for appendicular skeletal repair are not well defined. Here, we leveraged insights from species with a high endogenous capacity for appendage regeneration to design an enhancer-directed gene delivery platform that functions during mouse digit regeneration, a well characterized model for partial limb regeneration in mammals. Single-cell RNA sequencing of zebrafish caudal fin regeneration, combined with expression data in regenerating salamander limbs and mouse digit tips, implicated the SP family of transcription factors as conserved, epidermally-expressed mediators of appendage regrowth. Null mutants of *Sp8* demonstrated impaired limb regeneration in salamanders, while conditional knockout of *Sp6* and/or *Sp8* in the mouse basal epidermis resulted in defective bony digit tip regeneration, involving an IL-17 mediated osteoclastogenic program. Spatiotemporally focused expression of FGF8, a known target of SP factors, using a zebrafish-derived tissue regeneration enhancer element via adeno-associated viral vectors, could partially rescue digit tip regeneration in SP knockout mice and accelerate digit regeneration in wildtype mice. Our results demonstrate a contextual gene therapy approach to address limb loss based on genes like SP transcription factors conserved across multiple contexts of appendage regeneration.

**Significance Statement:** Instructing regeneration of complex structures in mammals remains an unsolved problem. Gene therapy offers a compelling approach to foster endogenous regeneration by delivering therapeutic gene products to specific cells post injury. We identified a conserved regeneration-linked epidermal transcriptional program in mouse digit regeneration centered on the SP6 and SP8 transcription factors, involving inflammatory responses from osteoclasts. We engineered AAVs harboring a zebrafish tissue regeneration enhancer to direct FGF8 expression in the epidermis after amputation. This enhancer directed delivery partially rescued impaired digit regeneration in *Sp6* and *Sp8* conditional knockout mice and accelerated regrowth in wildtype digits. Our work links developmental signaling to adult regeneration and establishes a modular, injury site specific gene therapy framework that enables new interventions for limb healing.
