## Supplementary material for "Enhancer-directed gene delivery for digit regeneration based on conserved epidermal factors": Dataset S1

### Sheet: Riboprobes
Transcript	Riboprobe sequence
Dre.sp6	ACCTAAACCACAGCGGCGGGCCAGCAGTCGAGCCCCCGGTCAGGCTTCCTGCCGCTGCCCGAACTGCCTGAGCGCAGAGTCTCTGGGGAACTCCGGGGACGCCAGCAAACGCAAACACCTGCACAACTGCCACATCCCCGGCTGCGGGAAAGCCTACGTCAAGACGTCACACCTGAAGGCACACCTGCGCTGGCACAGCGGCGACAGGCCCTTCGTCTGCAACTGGCTGTTCTGTGGCAAACGCTTCACTCGCTCGGATGAGCTGCAGCGCCACCTGCAGACACACACCGGCGCTAAACGCTTCGGCTGCAGCTCGTGCCCGCGGGTGTTCCTGCGCGCCGATCACCTGGCCAAACACATGCGCGTGCACGAGTCCCCGAGCCAATCCACTGAAGAGAC…
Dre.sp8a	GGGCCAGTCTACGCAGAAAGGGGCTCCACAGCTGCCACATCCCGGGCTGCGGGAAAGTATACGGAAAGACCTCTCACCTCAAAGCGCATTTGCGCTGGCACACCGGCGAGAGGCCGTTCGTGTGTAACTGGCTCTTCTGTGGGAAGCGCTTCACCAGATCCGACGAGCTCCAGCGACATTTACGCACACACACCGGGGAAAAGAGATTCTCCTGTCCAGTGTGTAACAAGCGCTTCATGCGCAGTGATCATCTCAGTAAACACGTAAAAACGCACAGCGCCGGGGAACCCGGGTCTAACGGGCTTAAAAAGAGCAGCGATACCGACAGCGAACAGAGTGTACCGGGCAGCCCAGCCTGCCAATCCCCGGAAATGATCCACAACACAGAACCCGTCCAGA…
Dre.sp8b	CCCGCATCTCCTCACCACCGGGCAGCACCTCATGGACGGATTCAAACCGGTTCTCTCGTCTTACCCGGACTCCAGTCCTTCTCCTCTGGGTGGAGCGGGTGGTTCCATGTTGACAGGGGGTCCGACGGCCTCTTTGGCGGGGTCCCCGCGGTCTTCCGCGCGGCGCTACTCGGGCAGAGCGACGTGCGACTGTCCGAACTGTCAAGAAGCTGAGCGGCTGGGTCCGGCCGGCGCAAGCCTCCGCAGAAAGGGGCTGCACAGCTGTCACATCCCTGGCTGTGGGAAAGTGTACGGCAAAACGTCTCACCTCAAGGCTCATTTGAGGTGGCACACCGGGGAAAGGCCGTTTGTGTGTAACTGGTTATTCTGTGGAAAGAGGTTCACGCGCTCCGACGAGCT…
Mmu.sp6	TGGTTATTTATTGGTGATGAGGGGACAGGGAAAGGGACGCTAGGGGTTTTTAGTCTCGGGGGCTACATGGGAGGCTGCTTGAATATTTAGGCTGCCAGGAGCTGAACACGCCCCTCGCTTCTTCCCTTTCTCACTATTTCACCCTCCCCTGAGTTGCTGAAGAGTTGGGATGGAGCGCCCCTACCATGTGGAGGGGTTCGCATAGTAGAGAGATGGCATGTCCCAGAAGCTGAGGGAACTCGAGATTGGGTCGGGGCGTTGGGGGAAGCTGTCTGGACACGTCTTTAGTTCCTGGGAACCCGGACATAAAAGCACCTTGGAGCCGCCCTTCGGCCTAGGTCTCTTTCATCCCCTCTTCTAGTGCTGCTCCCTCTAAAATTTCCGGAGAGAAAGCAGAGA…
Mmu.sp8	CCGTCGGGCTTGTGTACCTAGACTGGGCTCCAGTCTAGGCTAGCTGTGCGTTCTTTCCCCCAACTTCTCATTCTCTCTCTCACCGGTTTTCTGCTCTTAACTTTTAGGATGTGGACAGTAAGTAGCACACATCGGTGGCTGAATCCTTGGCTCCCTTCTGCACAGTGACAGCCATGCGGGGCGCAGTGGAAACCCGCTCCTCCAGCACTGGGCTGGCGGAACTTTGAAGAGGCTGTGGCCTCTGGGGTTAGGACGGGATGAATGGGTTGTCTGGTAGAACAGTGGCTTTTGTGGCCTTGGAAAGAACAGTGTTCAACCCGCTTGAGCCGCAGCTGTAGGGAGAGGGATGTAGGAGTCCTGCCAAGGAATCCCCTCCTGGACCCCCGAGTGCTCCCCTTG…
