## Supplementary material for "Enhancer-directed gene delivery for digit regeneration based on conserved epidermal factors": Dataset S1

### Sheet: Amex.Sp6 B1 Probes
Pool Name	Sequence
Pool Two Sp6 B1	gAggAgggCAgCAAACggAATTAGCATTGCCGAAATCCGGGGTTC
Pool Two Sp6 B1	GATTCCCAAGGGAGCTACATACAGCTAgAAgAgTCTTCCTTTACg
Pool Two Sp6 B1	gAggAgggCAgCAAACggAAAGGAGGCGTGGGGTGTGTCGGAGCG
Pool Two Sp6 B1	GCAGCGGCTGCAGGTCCAGATCTGGTAgAAgAgTCTTCCTTTACg
Pool Two Sp6 B1	gAggAgggCAgCAAACggAACAGATCCACTGTGGAGCTGGTATGG
Pool Two Sp6 B1	GAAGCTGGGACTGGTAGTTGCCTCCTAgAAgAgTCTTCCTTTACg
Pool Two Sp6 B1	gAggAgggCAgCAAACggAATGGACAGATCATGCAGCAACGGCGG
Pool Two Sp6 B1	AGGGTGAGTACTGGTGGTCCGAGTTTAgAAgAgTCTTCCTTTACg
Pool Two Sp6 B1	gAggAgggCAgCAAACggAACCGAGTTGTGAGACTCATAGCGACT
Pool Two Sp6 B1	CCTCCAGATCCTCACAGTTCACTCGTAgAAgAgTCTTCCTTTACg
Pool Two Sp6 B1	gAggAgggCAgCAAACggAAAGTGTCCCACTTCCAGGTGGTCGTC
Pool Two Sp6 B1	CCATGGAGGGATGCAGGAGCTTTGATAgAAgAgTCTTCCTTTACg
Pool Two Sp6 B1	gAggAgggCAgCAAACggAAACCATGGTTCGTAGTGATGGGCCAT
Pool Two Sp6 B1	CGGAGTTACTCGGGTGCGTGGGCCTTAgAAgAgTCTTCCTTTACg
Pool Two Sp6 B1	gAggAgggCAgCAAACggAAAGGTCCCACCAGGGCGACATGCCCC
Pool Two Sp6 B1	AGGTCCATCCAGCTGGAGCTGGCATTAgAAgAgTCTTCCTTTACg
Pool Two Sp6 B1	gAggAgggCAgCAAACggAACTGCCGAGGGTTTGCTGAAGTCCCC
Pool Two Sp6 B1	GTACACATCTGGTGCTCTGATCCATTAgAAgAgTCTTCCTTTACg
Pool Two Sp6 B1	gAggAgggCAgCAAACggAAGCAGAGGAGATCATGTGTTGAGGCG
Pool Two Sp6 B1	AATCCTTCCTGGCCAAGCAGATGTTTAgAAgAgTCTTCCTTTACg
Pool Two Sp6 B1	gAggAgggCAgCAAACggAAGACTCCTGGGGTGACTCTAGCTGCT
Pool Two Sp6 B1	TTTTCCATGGATTGGTCCGAAACGTTAgAAgAgTCTTCCTTTACg
Pool Two Sp6 B1	gAggAgggCAgCAAACggAACGCCTGGAGTTCTTTGGGCGAGGAG
Pool Two Sp6 B1	GCCTGGCCTGAGCTCCTGGGCGTAGTAgAAgAgTCTTCCTTTACg
Pool Two Sp6 B1	gAggAgggCAgCAAACggAATCCACGCAGTTTGGGCAGCGGCAGA
Pool Two Sp6 B1	TCTGAGCTCGGCCCAAGGCGTTCTGTAgAAgAgTCTTCCTTTACg
Pool Two Sp6 B1	gAggAgggCAgCAAACggAATTGTGGAGGTGTTTCTTTCTAGTGC
Pool Two Sp6 B1	GCCTTCCCACATCCTGGAATATGGCTAgAAgAgTCTTCCTTTACg
Pool Two Sp6 B1	gAggAgggCAgCAAACggAAGCTTTCAAGTGGGAGGTCTTGGCGT
Pool Two Sp6 B1	CGATCGCCACTATGCCATCTTAGATTAgAAgAgTCTTCCTTTACg
Pool Two Sp6 B1	gAggAgggCAgCAAACggAACAGAAAAGCCAGTTGCAGACAAAGG
Pool Two Sp6 B1	TCGTCGGAGCGTGTGAACCGCTTGCTAgAAgAgTCTTCCTTTACg
Pool Two Sp6 B1	gAggAgggCAgCAAACggAAGTGTGTGTCTGGAGGTGCCGTTGGA
Pool Two Sp6 B1	ACAGTGCAGGTGAACTTCTTGGCCCTAgAAgAgTCTTCCTTTACg
Pool Two Sp6 B1	gAggAgggCAgCAAACggAATCGCTCCTCATGAAGACCCTACTGC
Pool Two Sp6 B1	TGTGTCTTCATGTGCTTGGTCAGGTTAgAAgAgTCTTCCTTTACg
Pool Two Sp6 B1	gAggAgggCAgCAAACggAACCGATAGAGGCCATCTGTGGCGGGG
Pool Two Sp6 B1	TAGAGCTAGGCAGCAGGTGTGAACTTAgAAgAgTCTTCCTTTACg
Pool Two Sp6 B1	gAggAgggCAgCAAACggAAACCAGTCAAGTCCCAGTGAGAAACC
Pool Two Sp6 B1	GAAGGCAAGGTGAAAGTCTGTGAGCTAgAAgAgTCTTCCTTTACg
Pool Two Sp6 B1	gAggAgggCAgCAAACggAATCTACAGGCAGTCTGTCCTCGCCCC
Pool Two Sp6 B1	GTGCTGAAAGTTCATAGTTTACGGGTAgAAgAgTCTTCCTTTACg
Pool Two Sp6 B1	gAggAgggCAgCAAACggAACTACACAAATAAATAAACCCTAGAG
Pool Two Sp6 B1	ACGTCTACAAACTGTCCCCTTCTTCTAgAAgAgTCTTCCTTTACg
Pool Two Sp6 B1	gAggAgggCAgCAAACggAAATAACAAAATGTACAGTGTCCCCTA
Pool Two Sp6 B1	GCATCCAGGCTTTCTCCCATCCCTTTAgAAgAgTCTTCCTTTACg
Pool Two Sp6 B1	gAggAgggCAgCAAACggAACGATCAAAGACCAACTTCACAGCAA
Pool Two Sp6 B1	GTCTTCACCTTCCCACAGAACCCTCTAgAAgAgTCTTCCTTTACg
Pool Two Sp6 B1	gAggAgggCAgCAAACggAAAAGACGTGGCACAGCCATCTATTTT
Pool Two Sp6 B1	CTGACCTACATACTGCCTGTATCGATAgAAgAgTCTTCCTTTACg
Pool Two Sp6 B1	gAggAgggCAgCAAACggAACCTGCCTACCGAAGCAGGAGAAAGT
Pool Two Sp6 B1	GGTACATGAGGCCACTGGCGCTACGTAgAAgAgTCTTCCTTTACg
Pool Two Sp6 B1	gAggAgggCAgCAAACggAATGTCGTAGTGAAGTTAAGGCCAACC
Pool Two Sp6 B1	AATGGCCTATCATTGGGATCCCTATTAgAAgAgTCTTCCTTTACg
Pool Two Sp6 B1	gAggAgggCAgCAAACggAATTACATGATAACGGGTTTTACACAT
Pool Two Sp6 B1	TTTATTAGCATGTTGCAGAATCGCTTAgAAgAgTCTTCCTTTACg
Pool Two Sp6 B1	gAggAgggCAgCAAACggAAGGGGTTAGCGCCCCTTTTCAATTTC
Pool Two Sp6 B1	CTTCAACTTTTGCTTATTTTGTTAATAgAAgAgTCTTCCTTTACg
Pool Two Sp6 B1	gAggAgggCAgCAAACggAACACCCTTTAAACACTGGGAAAATAC
Pool Two Sp6 B1	ATGGACGGGTGCCGCCGCCACCACCTAgAAgAgTCTTCCTTTACg
Pool Two Sp6 B1	gAggAgggCAgCAAACggAAAACTCAATCTTTCTGCTTGTAATCC
Pool Two Sp6 B1	AGTGGTCAGTTCGGGGTAGCAATGGTAgAAgAgTCTTCCTTTACg
Pool Two Sp6 B1	gAggAgggCAgCAAACggAAGCCTTTGAGGACTCCGAGGCCGACA
Pool Two Sp6 B1	GAACTCTAACTCGGGGTGGGCGGGGTAgAAgAgTCTTCCTTTACg
Pool Two Sp6 B1	gAggAgggCAgCAAACggAAAGGGTGGGGCCGAGGGCACCAGGGA
Pool Two Sp6 B1	CACTCGGGCCGAGGCCGCAACTGAATAgAAgAgTCTTCCTTTACg
Pool Two Sp6 B1	gAggAgggCAgCAAACggAAGCCCGTACTGCTGCGGGCGGCAGGA
Pool Two Sp6 B1	CGTTTCGGCACTTTGATGTTGCTGCTAgAAgAgTCTTCCTTTACg
Pool Two Sp6 B1	gAggAgggCAgCAAACggAAGGACAGATCCGCCTCGGGGATGGGT
Pool Two Sp6 B1	TTGCCGCAGGTTTCCGGCAACATGCTAgAAgAgTCTTCCTTTACg
Pool Two Sp6 B1	gAggAgggCAgCAAACggAATCCGCCCGCCTCTGGTGCCTCTCAT
Pool Two Sp6 B1	TGAGCGGGAAGAGAGTGAGGAATTATAgAAgAgTCTTCCTTTACg

### Sheet: Amex.Sp8 B2 Probes
Pool Name	Sequence
Pool Three Sp8 B2	CCTCgTAAATCCTCATCAAAGCGGGGTGCAGCCGAGCCGGGGTTC
Pool Three Sp8 B2	TGTTGCAGGTGGCGGCGAGCATGGCAAATCATCCAgTAAACCgCC
Pool Three Sp8 B2	CCTCgTAAATCCTCATCAAAAGGGCGAAGGGCTCGGGCTGCCGAT
Pool Three Sp8 B2	TCCCGAAGGCCGACGAGTTGTGGTCAAATCATCCAgTAAACCgCC
Pool Three Sp8 B2	CCTCgTAAATCCTCATCAAATGGAGCGCTTCCAGGGGTGGAAGCC
Pool Three Sp8 B2	GGCTGCAGCTTCCGCCCGGCGTGGAAAATCATCCAgTAAACCgCC
Pool Three Sp8 B2	CCTCgTAAATCCTCATCAAACCGCCGAGTGCAGCCCGAAGCCGGC
Pool Three Sp8 B2	CTCCGGCCCGGGAAGAGGAGCCGCCAAATCATCCAgTAAACCgCC
Pool Three Sp8 B2	CCTCgTAAATCCTCATCAAATCCGACACGAGCGCGGCCGCCGCTG
Pool Three Sp8 B2	CCGCCCGGGCCGCCGCAGCTGAAAGAAATCATCCAgTAAACCgCC
Pool Three Sp8 B2	CCTCgTAAATCCTCATCAAAGAGCCGGTCAGGGAGAAGGCGCTGG
Pool Three Sp8 B2	GAGTAGTCATTGGCGAAGGCTCCGCAAATCATCCAgTAAACCgCC
Pool Three Sp8 B2	CCTCgTAAATCCTCATCAAAAGACGGGCTGCGCCTCCTGGCCGCC
Pool Three Sp8 B2	TCTGCAGGCCGTCCACCTTGGACAGAAATCATCCAgTAAACCgCC
Pool Three Sp8 B2	CCTCgTAAATCCTCATCAAAGGTGGTGCGCCATGCGCGGGTACAT
Pool Three Sp8 B2	CGGCGGGCTTGAACCAGGACTCGTAAAATCATCCAgTAAACCgCC
Pool Three Sp8 B2	CCTCgTAAATCCTCATCAAAACGTCCCACCAGCTTGAGGCGCCCC
Pool Three Sp8 B2	TGCACGTCGATCCAGCCGGCGGCGCAAATCATCCAgTAAACCgCC
Pool Three Sp8 B2	CCTCgTAAATCCTCATCAAAAGGGCTCCGGAGTGCAGGGCGGCCG
Pool Three Sp8 B2	GGAGAGTGGTGTAGCGCGGCAGGCTAAATCATCCAgTAAACCgCC
Pool Three Sp8 B2	CCTCgTAAATCCTCATCAAAGAGTAGTCGGTGCTGTAGGCGCCCA
Pool Three Sp8 B2	CCGGGGCCGCCGAAGTGTCCGAGGCAAATCATCCAgTAAACCgCC
Pool Three Sp8 B2	CCTCgTAAATCCTCATCAAATGGCCGCCCAGCAGGTGCGAGGAGC
Pool Three Sp8 B2	ACCGGCTTGAAGCCGTCCATGAGGTAAATCATCCAgTAAACCgCC
Pool Three Sp8 B2	CCTCgTAAATCCTCATCAAAAGGTGGCCCGGCCCGAGTAGCGGCG
Pool Three Sp8 B2	CCGCTTCCTGGCAGTTGGGGCAGTCAAATCATCCAgTAAACCgCC
Pool Three Sp8 B2	CCTCgTAAATCCTCATCAAATTCCTGCGCAGGCTGGCCCCGGCCG
Pool Three Sp8 B2	CCCGGGATGTGGCAGCTGTGGAGCCAAATCATCCAgTAAACCgCC
Pool Three Sp8 B2	CCTCgTAAATCCTCATCAAAGACGTCTTGCCGTAGACCTTCCCGC
Pool Three Sp8 B2	TGCCAGCGCAGGTGCGCCTTCAGGTAAATCATCCAgTAAACCgCC
Pool Three Sp8 B2	CCTCgTAAATCCTCATCAAATTGCACACGAAGGGCCGCTCGCCCG
Pool Three Sp8 B2	GTGAAGCGCTTGCCGCAGAAGAGCCAAATCATCCAgTAAACCgCC
Pool Three Sp8 B2	CCTCgTAAATCCTCATCAAAAGGTGCCGCTGCAGCTCGTCGGAGC
Pool Three Sp8 B2	AAGCGCTTCTCGCCCGTGTGGGTGCAAATCATCCAgTAAACCgCC
Pool Three Sp8 B2	CCTCgTAAATCCTCATCAAAAAGCGCTTGTTGCAGACGGGGCAGG
Pool Three Sp8 B2	TGCTTGCTGAGGTGGTCGCTGCGCAAAATCATCCAgTAAACCgCC
Pool Three Sp8 B2	CCTCgTAAATCCTCATCAAAGCGCCGCCCGCGCTGTGGGTCTTGA
Pool Three Sp8 B2	CTGCCCTTCTTGCCGCCCGGCCCCAAAATCATCCAgTAAACCgCC
Pool Three Sp8 B2	CCTCgTAAATCCTCATCAAAGCGGCGCTGTGCTCGCTGTCGGTGT
Pool Three Sp8 B2	GGGGAGTGGCTGCAGGCCGGGCTGCAAATCATCCAgTAAACCgCC
Pool Three Sp8 B2	CCTCgTAAATCCTCATCAAATTGCGGTGGGGCCCGTCCGGCAGCT
Pool Three Sp8 B2	GTGGCCGGCAGTCACTCGAGCAGCCAAATCATCCAgTAAACCgCC
Pool Three Sp8 B2	CCTCgTAAATCCTCATCAAATCGTGTCTCTCGCATGTCCTGTACA
Pool Three Sp8 B2	AGAGTCGGCCGCGCCAGAGATGGCGAAATCATCCAgTAAACCgCC
Pool Three Sp8 B2	CCTCgTAAATCCTCATCAAAGCGGTGGGTGGGGAGGTCACTTGCC
Pool Three Sp8 B2	GGCTCCTGCGGGTGCTGCCATGATTAAATCATCCAgTAAACCgCC
Pool Three Sp8 B2	CCTCgTAAATCCTCATCAAATGGCCGCGGGAGGGCCGTGTCCGAG
Pool Three Sp8 B2	GTGGCCTTTCCAAATGTCCCAGCAAAAATCATCCAgTAAACCgCC
Pool Three Sp8 B2	CCTCgTAAATCCTCATCAAAGAAATTCGTGTGTATTCCTTGTTTT
Pool Three Sp8 B2	GTGAAGCCATCGGGTCCATTCGCAGAAATCATCCAgTAAACCgCC
Pool Three Sp8 B2	CCTCgTAAATCCTCATCAAAGCCCTTGGAGTTCTGTTCGCCTCTC
Pool Three Sp8 B2	GGGTACACACTTCGACTCAATTGCAAAATCATCCAgTAAACCgCC
Pool Three Sp8 B2	CCTCgTAAATCCTCATCAAAGTGTCCTCGGAGCACTGTGTACGTT
Pool Three Sp8 B2	CATACTGTACCACAAACAATGTTTAAAATCATCCAgTAAACCgCC
Pool Three Sp8 B2	CCTCgTAAATCCTCATCAAATCTAGGCGGGTGTGTGTGTGTGGGG
Pool Three Sp8 B2	GTCTTCTGCATTTTAAAGTGAATCGAAATCATCCAgTAAACCgCC
Pool Three Sp8 B2	CCTCgTAAATCCTCATCAAACAGGCTGGCCCCTCTAACAAAATAG
Pool Three Sp8 B2	GACAAATGCCTTCCCTTCCAGCCCTAAATCATCCAgTAAACCgCC
Pool Three Sp8 B2	CCTCgTAAATCCTCATCAAATCCACTGCTGACAAAATGGACAGCG
Pool Three Sp8 B2	AGTGGAAAGAGATCCGGAGATTAAAAAATCATCCAgTAAACCgCC
Pool Three Sp8 B2	CCTCgTAAATCCTCATCAAAATGAGCGGCGGACAATTGAGGCGCT
Pool Three Sp8 B2	GAATGTGTGTTGCATGACTGTACATAAATCATCCAgTAAACCgCC
Pool Three Sp8 B2	CCTCgTAAATCCTCATCAAACACAGCAAGCTTAATCCTAAACACG
Pool Three Sp8 B2	TCTTGCTCTCGCTCACAGAGGCACAAAATCATCCAgTAAACCgCC
Pool Three Sp8 B2	CCTCgTAAATCCTCATCAAAGCTATACTTTCGACCTGTGCGTATA
Pool Three Sp8 B2	CCTATAATATTTCGTTTTAAGCAGCAAATCATCCAgTAAACCgCC
Pool Three Sp8 B2	CCTCgTAAATCCTCATCAAATTTTATGTCACACATTGTTGCTTTT
Pool Three Sp8 B2	TGACCCCGGATGTTCGCATCGCTCAAAATCATCCAgTAAACCgCC
Pool Three Sp8 B2	CCTCgTAAATCCTCATCAAAGTGTGTTTCATTGGCTAATCGAAAG
Pool Three Sp8 B2	ACCTCGAACCTGCTCATTGATTGGGAAATCATCCAgTAAACCgCC
Pool Three Sp8 B2	CCTCgTAAATCCTCATCAAACTCTTAATATCGGGTCGTGACAAAA
Pool Three Sp8 B2	TGCAGTTAAACAGGACCGCAACAATAAATCATCCAgTAAACCgCC
